# Trade-offs, trade-ups, and high mutational parallelism underlie microbial adaptation to extreme feast/famine

**DOI:** 10.1101/2023.10.04.560893

**Authors:** Megan G. Behringer, Wei-Chin Ho, Samuel F Miller, Sarah B. Worthan, Zeer Cen, Ryan Stikeleather, Michael Lynch

## Abstract

Microbes are robust organisms capable of rapidly adapting to complex stress, enabling the colonization of harsh environments. In nature, microbes are regularly challenged by starvation, which is a particularly complex stress because resource limitation often co-occurs with changes in pH, osmolarity, and toxin accumulation created by metabolic waste. Often overlooked are the additional complications introduced by eventual resource replenishment as successful microbes must withstand rapid environmental shifts before swiftly capitalizing on replenished resources to avoid invasion by competing species. To understand how microbes navigate trade-offs between growth and survival, ultimately adapting to thrive in environments with extreme fluctuations, we experimentally evolved 16 *Escherichia coli* populations for 900 days to repeated feast/famine cycles of 100-day starvation before resource replenishment. Using longitudinal population-genomic analysis, we found that evolution in response to extreme feast/famine is characterized by narrow adaptive trajectories with high mutational parallelism and notable mutational order. Genetic reconstructions reveal that early mutations result in trade-offs for biofilm and motility but trade-ups for growth and survival, as these mutations conferred correlated advantages during both short-term and long-term culture. Our results demonstrate how microbes can navigate the adaptive landscapes of regularly fluctuating conditions and ultimately follow mutational trajectories that confer benefits across diverse environments.
