## Supplemental Tables for "Trade-offs, trade-ups, and high mutational parallelism underlie microbial adaptation to extreme feast/famine"

### Sheet: Table_S1
Supplemental Table 1. List of genomic profiles
Genetic_background	Ara_marker	Population_number	Day	Mean_sequencing_depth
MMR-	-	506	90	70.4
MMR-	-	506	200	65.05
MMR-	-	506	300	111.5
MMR-	-	506	400	230.99
MMR-	-	506	600	115.09
MMR-	-	506	700	49.18
MMR-	-	506	800	254.86
MMR-	-	506	900	319.88
MMR-	-	511	300	58.04
MMR-	-	511	400	37.82
MMR-	-	511	600	36.19
MMR-	-	511	700	102.18
MMR-	-	511	800	241.78
MMR-	-	511	900	190.2
MMR-	-	518	90	78.92
MMR-	-	518	200	375.86
MMR-	-	518	300	75.71
MMR-	-	518	400	100.36
MMR-	-	518	600	119.24
MMR-	-	518	700	42.11
MMR-	-	518	800	223.43
MMR-	-	518	900	331.38
MMR-	-	523	90	187.87
MMR-	-	523	200	162.29
MMR-	-	523	300	93.06
MMR-	-	523	400	167.78
MMR-	-	523	600	34.86
MMR-	-	523	700	79.03
MMR-	-	523	800	284.71
MMR-	-	523	900	204.16
MMR-	+	504	90	52.96
MMR-	+	504	200	483.71
MMR-	+	504	300	107.67
MMR-	+	504	400	180.85
MMR-	+	504	600	103.75
MMR-	+	504	700	21.86
MMR-	+	504	800	207.34
MMR-	+	504	900	297.33
MMR-	+	509	90	57.95
MMR-	+	509	200	467.84
MMR-	+	509	300	264.24
MMR-	+	509	400	130.78
MMR-	+	509	600	103
MMR-	+	509	700	66.87
MMR-	+	509	800	222.94
MMR-	+	509	900	341.28
MMR-	+	516	90	45.74
MMR-	+	516	200	331.37
MMR-	+	516	300	194.51
MMR-	+	516	400	104.41
MMR-	+	516	600	109.82
MMR-	+	516	700	30.63
MMR-	+	516	800	178.67
MMR-	+	516	900	261.92
MMR-	+	521	90	98.31
MMR-	+	521	200	215
MMR-	+	521	300	490.22
MMR-	+	521	400	130.54
MMR-	+	521	600	107.29
MMR-	+	521	700	156.57
MMR-	+	521	800	271.46
WT	-	503	90	96.35
WT	-	503	200	236.56
WT	-	503	300	123.03
WT	-	503	400	108.39
WT	-	503	600	98.07
WT	-	503	700	143.26
WT	-	503	800	267.62
WT	-	503	900	380.09
WT	-	508	90	130.78
WT	-	508	200	204.32
WT	-	508	300	77.62
WT	-	508	400	91.43
WT	-	508	600	117.52
WT	-	508	800	239.47
WT	-	508	900	167.41
WT	-	515	90	63.53
WT	-	515	200	286.08
WT	-	515	300	274.05
WT	-	515	400	95.22
WT	-	515	600	108.21
WT	-	515	700	158.75
WT	-	515	800	206.07
WT	-	515	900	187.41
WT	-	520	90	109.46
WT	-	520	200	147.1
WT	-	520	300	521.27
WT	-	520	400	93.33
WT	-	520	600	124.44
WT	-	520	700	125.49
WT	-	520	800	237.96
WT	-	520	900	320.95
WT	+	501	90	86.8
WT	+	501	200	116.1
WT	+	501	300	202.54
WT	+	501	400	136.05
WT	+	501	700	24.55
WT	+	501	800	248.62
WT	+	501	900	354.96
WT	+	512	90	16.68
WT	+	512	200	31.75
WT	+	512	300	63.32
WT	+	512	400	113.07
WT	+	512	700	108.03
WT	+	512	800	246.54
WT	+	512	900	191.43
WT	+	513	90	139.58
WT	+	513	200	335.71
WT	+	513	300	141.77
WT	+	513	400	106.28
WT	+	513	700	164.76
WT	+	513	800	203.75
WT	+	513	900	325.03
WT	+	524	200	303.94
WT	+	524	300	19.54
WT	+	524	400	54.97
WT	+	524	600	186.42
WT	+	524	700	214.54
WT	+	524	800	255.44
WT	+	524	900	339.25

### Sheet: Table_S2
Supplemental Table 2. List of genes enriched for nonsynonymous mutations
Genetic_background	Gene_name	Mutational_count	G_score	P-value	P-value_with_Bonferroni_correction
MMR-	sstT	10	76.8809	0	0
MMR-	dctA	10	75.7505	0	0
MMR-	ydcI	7	52.6823	0	0
MMR-	dacA	7	48.4522	0	0
MMR-	putP	7	45.6701	0	0
MMR-	hns	5	42.0709	0	0
MMR-	rho	6	39.3015	0	0
MMR-	fimE	5	38.4738	0	0
MMR-	rpoB	8	38.4361	0	0
MMR-	putA	7	32.2472	0	0
MMR-	sucC	5	31.8576	0	0
MMR-	rpoC	7	31.2822	0	0
MMR-	gltA	5	30.7514	5e-05	0.0261
MMR-	pgsA	4	29.7022	0	0
MMR-	crp	4	28.5038	0	0
MMR-	cspC	3	26.2163	0	0
MMR-	clpA	5	24.9944	5e-05	0.0261
MMR-	mreB	4	24.6269	0	0
MMR-	dadX	4	24.4027	5e-05	0.0261
MMR-	araJ	4	23.652	5e-05	0.0261
MMR-	rplN	3	22.9542	5e-05	0.0261
WT	sstT	7	62.5815	0	0
WT	hns	4	39.7334	0	0
WT	putA	6	37.5835	0	0
WT	infB	5	33.2418	0	0
WT	sucC	4	31.5628	0	0
WT	dacA	4	31.0719	0	0
WT	rpoC	5	28.8071	5e-05	0.0098
WT	nohD	3	26.4714	0	0
WT	crp	3	25.5482	0	0
WT	sspA	3	25.544	0	0
WT	cdsA	3	23.8326	5e-05	0.0098
WT	dsdC	3	23.1484	5e-05	0.0098
WT	paaX	3	23.1455	0	0
WT	spoT	3	18.2784	0.00025	0.049

### Sheet: Table_S3
Supplemental Table 3. List of genes enriched for structural or nonsense mutations
Genetic_background	Gene_name	Mutational_count	G_score	P-value	P-value_with_Bonferroni_correction
MMR-	cpdA	5	52.1099	0	0
MMR-	nudF	3	29.8408	0	0
MMR-	hdfR	3	28.1147	0	0
MMR-	pitA	3	24.6358	0	0
MMR-	ybaL	3	23.9665	0	0
MMR-	proQ	2	17.8563	0	0
MMR-	hisP	2	17.4486	0	0
MMR-	csiE	2	15.4333	5e-05	0.0058
MMR-	gabP	2	15.0751	0	0
MMR-	speC	2	13.3881	5e-05	0.0058
WT	ydcI	5	54.7247	0	0
WT	fimE	4	45.489	0	0
WT	dacA	3	28.142	0	0
WT	yobF	2	25.6603	0	0
WT	argR	2	20.9201	0	0
WT	proQ	2	19.341	0	0
WT	paaX	2	18.1095	5e-05	0.0043
WT	sucC	2	17.2908	0	0
WT	ppx	2	16.1762	5e-05	0.0043

### Sheet: Table_S4
Supplemental Table 4. List of parallel variants
Population	Background	Mutation	Timepoint	Gene Name	Mutation Type	Mutation Type + PV	Gene Class
511	MMR-	araJ (V244A)	300	araJ	snp	Parallel_Variant	Transporter
506	MMR-	araJ (V244A)	90	araJ	snp	Parallel_Variant	Transporter
518	MMR-	araJ (V244A)	90	araJ	snp	Parallel_Variant	Transporter
523	MMR-	araJ (V244A)	90	araJ	snp	Parallel_Variant	Transporter
503	WT	argR (P70S)	600	argR	snp	Parallel_Variant	Regulator
524	WT	argR (P70S)	900	argR	snp	Parallel_Variant	Regulator
504	MMR-	argR (P70L)	300	argR	snp	Parallel_Variant	Regulator
512	WT	argR (Q154*)	700	argR	NS	Parallel_Variant	Regulator
515	WT	argR (Q154*)	600	argR	NS	Parallel_Variant	Regulator
513	WT	cdsA	200	cdsA	snp	snp	Membrane
523	MMR-	cdsA	200	cdsA	snp	snp	Membrane
508	WT	cdsA	300	cdsA	snp	snp	Membrane
520	WT	cdsA (P130S)	300	cdsA	snp	Parallel_Variant	Membrane
521	MMR-	cdsA (P130S)	700	cdsA	snp	Parallel_Variant	Membrane
509	MMR-	clpA	200	clpA	snp	snp	Chaperone
516	MMR-	clpA	600	clpA	snp	snp	Chaperone
523	MMR-	clpA	90	clpA	snp	snp	Chaperone
524	WT	clpA	800	clpA	indel	indel	Chaperone
508	WT	clpA	90	clpA	snp	snp	Chaperone
501	WT	cpdA	900	cpdA	indel	indel	Metabolism
503	WT	cpdA (3176355)	200	cpdA	indel	indel	Metabolism
506	MMR-	cpdA (3176355)	90	cpdA	indel	indel	Metabolism
511	MMR-	cpdA (3176355)	300	cpdA	indel	indel	Metabolism
513	WT	cpdA (3176355)	90	cpdA	indel	indel	Metabolism
515	WT	cpdA (3176355)	90	cpdA	indel	indel	Metabolism
516	MMR-	cpdA	90	cpdA	NS	NS	Metabolism
518	MMR-	cpdA (3176355)	90	cpdA	indel	indel	Metabolism
521	MMR-	cpdA (3176355)	90	cpdA	indel	indel	Metabolism
509	MMR-	crp (E56K)	600	crp	snp	Parallel_Variant	Regulator
518	MMR-	crp (E56K)	300	crp	snp	Parallel_Variant	Regulator
512	WT	crp	300	crp	snp	snp	Regulator
521	MMR-	crp	200	crp	snp	snp	Regulator
524	WT	cspC	700	cspC	snp	snp	Regulator
506	MMR-	cspC	90	cspC	snp	snp	Regulator
511	MMR-	cspC	300	cspC	snp	snp	Regulator
518	MMR-	cspC	200	cspC	NS	NS	Regulator
523	MMR-	cspC	200	cspC	snp	snp	Regulator
503	WT	dacA	200	dacA	snp	snp	Membrane
504	MMR-	dacA	200	dacA	snp	snp	Membrane
512	WT	dacA	200	dacA	indel	indel	Membrane
524	WT	dacA	200	dacA	snp	snp	Membrane
509	MMR-	dacA	300	dacA	NS	NS	Membrane
508	WT	dacA	600	dacA	IS	IS	Membrane
520	WT	dacA	600	dacA	snp	snp	Membrane
515	WT	dacA	600	dacA	Large_Deletion	Large_Deletion	Membrane
513	WT	dacA	700	dacA	snp	snp	Membrane
516	MMR-	dacA (D53N)	200	dacA	snp	Parallel_Variant	Membrane
518	MMR-	dacA (G288D)	300	dacA	snp	Parallel_Variant	Membrane
523	MMR-	dacA (D53N)	90	dacA	snp	Parallel_Variant	Membrane
506	MMR-	dacA (D53N)	90	dacA	snp	Parallel_Variant	Membrane
521	MMR-	dacA (G288D)	900	dacA	snp	Parallel_Variant	Membrane
501	WT	dadX	800	dadX	indel	indel	Metabolism
518	MMR-	dadX	700	dadX	snp	snp	Metabolism
521	MMR-	dadX	200	dadX	NS	NS	Metabolism
509	MMR-	dadX	300	dadX	snp	snp	Metabolism
516	MMR-	dadX	200	dadX	snp	snp	Metabolism
509	MMR-	dctA	90	dctA	snp	snp	Transporter
504	MMR-	dctA	300	dctA	snp	snp	Transporter
506	MMR-	dctA	600	dctA	snp	snp	Transporter
518	MMR-	dctA	600	dctA	snp	snp	Transporter
516	MMR-	dctA	600	dctA	snp	snp	Transporter
501	WT	dctA	600	dctA	indel	indel	Transporter
508	WT	dctA	800	dctA	snp	snp	Transporter
513	WT	dctA	900	dctA	snp	snp	Transporter
511	MMR-	dctA (V96A)	400	dctA	snp	Parallel_Variant	Transporter
521	MMR-	dctA (V96A)	90	dctA	snp	Parallel_Variant	Transporter
508	WT	dsdC	800	dsdC	indel	indel	Regulator
520	WT	dsdC	600	dsdC	snp	snp	Regulator
516	MMR-	dsdC	90	dsdC	snp	snp	Regulator
503	WT	fimE	90	fimE	IS	IS	Regulator
508	WT	fimE	90	fimE	IS	IS	Regulator
512	WT	fimE	200	fimE	IS	IS	Regulator
513	WT	fimE	90	fimE	IS	IS	Regulator
515	WT	fimE	90	fimE	IS	IS	Regulator
504	MMR-	fimE	90	fimE	IS	IS	Regulator
506	MMR-	fimE (T8A)	90	fimE	snp	Parallel_Variant	Regulator
511	MMR-	fimE (T8A)	90	fimE	snp	Parallel_Variant	Regulator
516	MMR-	fimE (T8A)	90	fimE	snp	Parallel_Variant	Regulator
518	MMR-	fimE (T8A)	90	fimE	snp	Parallel_Variant	Regulator
523	MMR-	fimE (T8A)	90	fimE	snp	Parallel_Variant	Regulator
509	MMR-	gabP	600	gabP	indel	indel	Transporter
516	MMR-	gabP	700	gabP	indel	indel	Transporter
524	WT	gabP	700	gabP	indel	indel	Transporter
521	MMR-	gabP	900	gabP	indel	indel	Transporter
503	WT	hdfR	200	hdfR	indel	indel	Regulator
515	WT	hdfR	90	hdfR	snp	snp	Regulator
504	MMR-	hdfR	300	hdfR	snp	snp	Regulator
511	MMR-	hdfR	300	hdfR	NS	NS	Regulator
516	MMR-	hdfR	200	hdfR	NS	NS	Regulator
518	MMR-	hdfR	300	hdfR	indel	indel	Regulator
516	MMR-	hisP	700	hisP	indel	indel	Transporter
511	MMR-	hisP	900	hisP	indel	indel	Transporter
503	WT	hns	90	hns	indel	indel	Regulator
512	WT	hns	90	hns	snp	snp	Regulator
515	WT	hns	200	hns	indel	indel	Regulator
504	MMR-	hns	200	hns	snp	snp	Regulator
506	MMR-	hns	90	hns	snp	snp	Regulator
516	MMR-	hns	90	hns	snp	snp	Regulator
501	WT	hns (A95E)	300	hns	snp	Parallel_Variant	Regulator
513	WT	hns (A95E)	200	hns	snp	Parallel_Variant	Regulator
511	MMR-	hns (R93H)	300	hns	snp	Parallel_Variant	Regulator
518	MMR-	hns (R93H)	200	hns	snp	Parallel_Variant	Regulator
503	WT	infB	300	infB	snp	snp	Regulator
513	WT	infB	90	infB	snp	snp	Regulator
515	WT	infB	700	infB	snp	snp	Regulator
520	WT	infB	600	infB	snp	snp	Regulator
524	WT	infB	900	infB	indel	indel	Regulator
509	MMR-	infB	600	infB	snp	snp	Regulator
511	MMR-	infB	900	infB	snp	snp	Regulator
516	MMR-	infB	200	infB	snp	snp	Regulator
518	MMR-	infB	900	infB	snp	snp	Regulator
521	MMR-	infB	200	infB	snp	snp	Regulator
523	MMR-	infB	900	infB	snp	snp	Regulator
512	WT	infB (M476I)	900	infB	snp	Parallel_Variant	Regulator
513	WT	infB (M476I)	900	infB	snp	Parallel_Variant	Regulator
503	WT	paaX	90	paaX	indel	indel	Regulator
508	WT	paaX	90	paaX	IS	IS	Regulator
524	WT	paaX	200	paaX	snp	snp	Regulator
523	MMR-	paaX	600	paaX	indel	indel	Regulator
512	WT	paaX (R55C)	90	paaX	snp	Parallel_Variant	Regulator
509	MMR-	paaX (G19D)	90	paaX	snp	Parallel_Variant	Regulator
516	MMR-	paaX (G19D)	90	paaX	snp	Parallel_Variant	Regulator
513	WT	paaX (R55C)	200	paaX	snp	Parallel_Variant	Regulator
516	MMR-	pgsA (T60A)	90	pgsA	snp	Parallel_Variant	Membrane
518	MMR-	pgsA (T60A)	200	pgsA	snp	Parallel_Variant	Membrane
509	MMR-	pitA	90	pitA	snp	snp	Transporter
515	WT	pitA	90	pitA	snp	snp	Transporter
504	MMR-	pitA	200	pitA	snp	snp	Transporter
511	MMR-	pitA	700	pitA	indel	indel	Transporter
523	MMR-	pitA	700	pitA	NS	NS	Transporter
501	WT	pitA	900	pitA	NS	NS	Transporter
503	WT	pitA	900	pitA	snp	snp	Transporter
512	WT	pitA	900	pitA	NS	NS	Transporter
518	MMR-	pitA	900	pitA	snp	snp	Transporter
520	WT	pitA	900	pitA	snp	snp	Transporter
524	WT	pitA	900	pitA	indel	indel	Transporter
503	WT	ppx	700	ppx	indel	indel	Metabolism
518	MMR-	ppx	700	ppx	indel	indel	Metabolism
504	MMR-	proQ	300	proQ	NS	NS	Chaperone
508	WT	proQ	90	proQ	indel	indel	Chaperone
511	MMR-	proQ	400	proQ	NS	NS	Chaperone
501	WT	putA	600	putA	snp	snp	Regulator
503	WT	putA	300	putA	snp	snp	Regulator
508	WT	putA	300	putA	snp	snp	Regulator
524	WT	putA	700	putA	snp	snp	Regulator
506	MMR-	putA	700	putA	snp	snp	Regulator
511	MMR-	putA	400	putA	snp	snp	Regulator
516	MMR-	putA	200	putA	snp	snp	Regulator
518	MMR-	putA	700	putA	snp	snp	Regulator
523	MMR-	putA	600	putA	snp	snp	Regulator
512	WT	putA (A700T)	700	putA	snp	Parallel_Variant	Regulator
520	WT	putA (E225K)	200	putA	snp	Parallel_Variant	Regulator
509	MMR-	putA (A700T)	600	putA	snp	Parallel_Variant	Regulator
521	MMR-	putA (E225K)	700	putA	snp	Parallel_Variant	Regulator
523	MMR-	putP	800	putP	snp	snp	Transporter
501	WT	putP	800	putP	indel	indel	Transporter
512	WT	putP	800	putP	indel	indel	Transporter
520	WT	putP	900	putP	indel	indel	Transporter
513	WT	putP	900	putP	snp	snp	Transporter
516	MMR-	putP (P44S)	200	putP	snp	Parallel_Variant	Transporter
503	WT	putP (A337T)	300	putP	snp	Parallel_Variant	Transporter
509	MMR-	putP (D55E)	800	putP	snp	Parallel_Variant	Transporter
511	MMR-	putP (P44S)	700	putP	snp	Parallel_Variant	Transporter
518	MMR-	putP (A337T)	600	putP	snp	Parallel_Variant	Transporter
524	WT	putP (V205A)	600	putP	snp	Parallel_Variant	Transporter
506	MMR-	putP (V205A)	600	putP	snp	Parallel_Variant	Transporter
521	MMR-	putP (D55G)	700	putP	snp	Parallel_Variant	Transporter
503	WT	rho	700	rho	snp	snp	Regulator
501	WT	rho (R109H)	90	rho	snp	Parallel_Variant	Regulator
516	MMR-	rho	90	rho	snp	snp	Regulator
504	MMR-	rho (R109H)	90	rho	snp	Parallel_Variant	Regulator
511	MMR-	rho (R109H)	300	rho	snp	Parallel_Variant	Regulator
518	MMR-	rho (R109H)	200	rho	snp	Parallel_Variant	Regulator
523	MMR-	rho (R109H)	400	rho	snp	Parallel_Variant	Regulator
506	MMR-	rplN	700	rplN	snp	snp	Regulator
511	MMR-	rplN	700	rplN	snp	snp	Regulator
516	MMR-	rplN	400	rplN	snp	snp	Regulator
520	WT	rplN (R98C)	700	rplN	snp	Parallel_Variant	Regulator
524	WT	rplN (R98C)	700	rplN	snp	Parallel_Variant	Regulator
521	MMR-	rplN (K51E)	900	rplN	snp	Parallel_Variant	Regulator
523	MMR-	rplN (K51E)	700	rplN	snp	Parallel_Variant	Regulator
518	MMR-	rplN (K51N)	900	rplN	snp	Parallel_Variant	Regulator
520	WT	rpoB	700	rpoB	snp	snp	Regulator
504	MMR-	rpoB	200	rpoB	snp	snp	Regulator
516	MMR-	rpoB	300	rpoB	snp	snp	Regulator
521	MMR-	rpoB	200	rpoB	snp	snp	Regulator
511	MMR-	rpoB	700	rpoB	snp	snp	Regulator
506	MMR-	rpoB (E859K)	90	rpoB	snp	Parallel_Variant	Regulator
523	MMR-	rpoB (E859K)	200	rpoB	snp	Parallel_Variant	Regulator
501	WT	rpoC	700	rpoC	snp	snp	Regulator
503	WT	rpoC	700	rpoC	snp	snp	Regulator
512	WT	rpoC	200	rpoC	snp	snp	Regulator
513	WT	rpoC	300	rpoC	snp	snp	Regulator
504	MMR-	rpoC	200	rpoC	snp	snp	Regulator
506	MMR-	rpoC	300	rpoC	snp	snp	Regulator
516	MMR-	rpoC	600	rpoC	snp	snp	Regulator
521	MMR-	rpoC	700	rpoC	snp	snp	Regulator
523	MMR-	rpoC	400	rpoC	snp	snp	Regulator
508	WT	rpoC (51L)	90	rpoC	snp	Parallel_Variant	Regulator
509	MMR-	rpoC (51L)	90	rpoC	snp	Parallel_Variant	Regulator
509	MMR-	speC	800	speC	indel	indel	Metabolism
516	MMR-	speC	400	speC	NS	NS	Metabolism
523	MMR-	speC	600	speC	snp	snp	Metabolism
508	WT	spoT	600	spoT	snp	snp	Regulator
509	MMR-	spoT	200	spoT	snp	snp	Regulator
501	WT	spoT	700	spoT	snp	snp	Regulator
515	WT	spoT	200	spoT	snp	snp	Regulator
503	WT	sspA	90	sspA	snp	snp	Regulator
512	WT	sspA	800	sspA	indel	indel	Regulator
506	MMR-	sspA	90	sspA	snp	snp	Regulator
520	WT	sspA (V94A)	90	sspA	snp	Parallel_Variant	Regulator
521	MMR-	sspA (V94A)	700	sspA	snp	Parallel_Variant	Regulator
523	MMR-	sstT	600	sstT	snp	snp	Transporter
501	WT	sstT	90	sstT	snp	snp	Transporter
512	WT	sstT (A301T)	900	sstT	snp	Parallel_Variant	Transporter
520	WT	sstT (A341T)	600	sstT	snp	Parallel_Variant	Transporter
513	WT	sstT	300	sstT	snp	snp	Transporter
516	MMR-	sstT (A296V)	600	sstT	snp	Parallel_Variant	Transporter
503	WT	sstT	900	sstT	snp	snp	Transporter
509	MMR-	sstT (A296V)	200	sstT	snp	Parallel_Variant	Transporter
511	MMR-	sstT	300	sstT	snp	snp	Transporter
518	MMR-	sstT (A95T)	400	sstT	snp	Parallel_Variant	Transporter
524	WT	sstT (A341T)	700	sstT	snp	Parallel_Variant	Transporter
506	MMR-	sstT (A296V)	300	sstT	snp	Parallel_Variant	Transporter
521	MMR-	sstT (A95T)	700	sstT	snp	Parallel_Variant	Transporter
515	WT	sstT	300	sstT	snp	snp	Transporter
504	MMR-	sstT (A301T)	300	sstT	snp	Parallel_Variant	Transporter
508	WT	sstT (A301T)	300	sstT	snp	Parallel_Variant	Transporter
503	WT	sucC	600	sucC	snp	snp	Metabolism
508	WT	sucC	90	sucC	snp	snp	Metabolism
509	MMR-	sucC	200	sucC	snp	snp	Metabolism
506	MMR-	sucC (F319S)	200	sucC	snp	Parallel_Variant	Metabolism
512	WT	sucC	300	sucC	indel	indel	Metabolism
513	WT	sucC (F319S)	90	sucC	snp	Parallel_Variant	Metabolism
515	WT	sucC	900	sucC	snp	snp	Metabolism
518	MMR-	sucC	200	sucC	snp	snp	Metabolism
521	MMR-	sucC	600	sucC	snp	snp	Metabolism
523	MMR-	sucC	200	sucC	snp	snp	Metabolism
524	WT	sucC	600	sucC	indel	indel	Metabolism
521	MMR-	ybaL	90	ybaL	snp	snp	Transporter
509	MMR-	ybaL	200	ybaL	NS	NS	Transporter
515	WT	ybaL	600	ybaL	snp	snp	Transporter
511	MMR-	ybaL	800	ybaL	indel	indel	Transporter
504	MMR-	ybaL	800	ybaL	indel	indel	Transporter
516	MMR-	ybaL	900	ybaL	snp	snp	Transporter
501	WT	ydcI	90	ydcI	indel	indel	Regulator
503	WT	ydcI	700	ydcI	indel	indel	Regulator
508	WT	ydcI	90	ydcI	IS	IS	Regulator
513	WT	ydcI	90	ydcI	snp	snp	Regulator
515	WT	ydcI	90	ydcI	indel	indel	Regulator
520	WT	ydcI	600	ydcI	snp	snp	Regulator
524	WT	ydcI	200	ydcI	indel	indel	Regulator
504	MMR-	ydcI	200	ydcI	snp	snp	Regulator
506	MMR-	ydcI	300	ydcI	snp	snp	Regulator
511	MMR-	ydcI	300	ydcI	snp	snp	Regulator
516	MMR-	ydcI	90	ydcI	snp	snp	Regulator
518	MMR-	ydcI	90	ydcI	indel	indel	Regulator
521	MMR-	ydcI	90	ydcI	snp	snp	Regulator
523	MMR-	ydcI	90	ydcI	snp	snp	Regulator
501	WT	mreB (P115L)	200	mreB	snp	Parallel_Variant	Membrane
504	MMR-	mreB (P115L)	90	mreB	snp	Parallel_Variant	Membrane
513	WT	mreB	90	mreB	snp	snp	Membrane
511	MMR-	mreB	200	mreB	snp	snp	Membrane
523	MMR-	mreB	90	mreB	snp	snp	Membrane
509	MMR-	nudF	200	nudF	indel	indel	Metabolism
504	MMR-	nudF	400	nudF	indel	indel	Metabolism
516	MMR-	nudF	200	nudF	indel	indel	Metabolism
506	MMR-	nudF	600	nudF	indel	indel	Metabolism
521	MMR-	nudF	300	nudF	indel	indel	Metabolism
506	MMR-	gltA	300	gltA	snp	snp	Metabolism
521	MMR-	gltA	200	gltA	snp	snp	Metabolism

### Sheet: Table_S5
Supplemental Table 5. Oligonucleotide sequences for P1 transduction verification
Gene Name	Oligonucleotide Sequence (5’-3’)
∆fimE	F: TGATAGCCACATCACTCCGT
	R: CGCTGTAGAACTGAGGGACA
∆paaX	F: GCGTGATTTAACCCGACTGT
	R: TTCACCACGATACGACCAAA
∆ydcI	F: CGGCACGATTAACTGAGGCGGT
	R: CGCCGTGATGCTGTTCGCCA
∆hdfR	F: AAAACCGGGTGTTGGGAGTT
	R: CCATGACGCTCAAGCAGTTG
